# Map based cloning of *CT2* and the pilot functional exploration in abiotic stress

**DOI:** 10.1101/2024.03.17.585181

**Authors:** Chen Wang, Qi Zheng, Yi Xianggao, Zhanyong Guo, Lanjie Zheng, Jianping Yang, Jihua Tang, Weihuan Jin, Xu Zheng, Yong Shi

## Abstract

Heterotrimeric G-proteins are multifunctional modulators that participate in a wide range of growth and developmental processes in eukaryotic species, from yeast to plants and animals. Component detection and the study of G protein signaling in most plants, including maize, are in the initial stages. In this study, we characterized a maize mutant, *ct2*, that showed a compact architecture and reproductive organ-related phenotypic variation. The target gene *CT2* was cloned using bulked segregant analysis and map-based cloning. Gene structure prediction and phylogenetic analysis indicated that *CT2* is a canonical Gα protein belonging to the monocotyledonous group. Promoter analysis of *CT2* and RNA sequencing revealed *cis*-acting regulatory elements and differentially expressed genes involved in JA signaling and stress tolerance. The transcription of *CT2* was repressed by NaCl and PEG treatments, and *ct2* mutation in the *ct2* line compromised stress tolerance in maize. On the basis of our results, we proposed a schema diagram of *CT2*-regulated biological process and their feedback on *CT2* transcription. This research provides clues for further studies of *CT2* function in hormone signaling and stress tolerance, which is beneficial for maize breeding through the screening and application of beneficial alleles.
