## Supplemental Data 5 for "Map based cloning of *CT2* and the pilot functional exploration in abiotic stress"

### Sheet: Sheet1
CHROM	qtl	start	end	length	nSNPs	avgSNPs_Mb	peakDeltaSNP	posPeakDeltaSNP	avgDeltaSNP	maxGprime	posMaxGprime	meanGprime	sdGprime	AUCaT	meanPval	meanQval
1	1	26335	75373051	75346716	53991	717	0.063716	28810736	0.00459146	6.79943	21613130	3.85217	1.46738	1.72274e+08	3.1e-06	0.000110864
