## Supplemental Data 6 for "Map based cloning of *CT2* and the pilot functional exploration in abiotic stress"

### Sheet: Sheet1
Primers for SSR makers
SSR name	Forward primer	Location of forward primer	reverse primer	Location of reverse primer
p-umc2012	CTTGCATTGAACGACGACCTG	7496381-7496402	CGTACGCTTGCAATGCTTCTCT	7496429-7496451
p-umc1071	AGGAAGACACGAGAGACACCGTAG	7878600-7878624	GTGGTTGTCGAGTTCGTCGTATT	7878691-7878714
p-umc1269	TATATTAGAGGCACCTCCCTCCGT	8018026-8018050	AGCTGCTTCAGCGACTTTGG	8018383-8018403
p-umc1166	CGATCAGATCATACACAACCTTGC	15193608-15193632	GAGGATCGATTCTTGGCGAGT	15193672-15193693
S00200	CGAGCGTCTGGGTACTGAGC	20106510-20106530	GGTTGCGTGGATTTCGGTCTAC	20106663-20106685
p-umc1403	GTACAACGGAGGCATTCTCAAGTT	33452726-33452750	TGTACATGGTGGTCTTGTTGAGGT	33452827-33452851
p-umc1397	GTTACACTTGCAGACAAACAACCG	39461315-39461339	GTCATGTGATCCGGGAGTAAATCT	33461449-33461473
S00500	ACCAGTGCCCGCTCTTCAG	44245829-44245848	ATCGCCTTGCTCCAGTAGTCC	44245562-44245583
S00163	TTCACTTGGCAGGACAATGGC	15970748-15970769	AGAGGTACTGACTGGCACTGAC	15970966-15970988
S00165	AGGTCAGTGCTCGATCTCGTTC	16751451-16751473	CATGTTTCGCGTGGACAAATGC	16751300-16751322
16435291	GAAGCTAGACAGTGCAACAGGAA	16435291-16435314	GCGCTGAAAATGACCTGATTAGAG	16435567-16435591
16562592	TTCTCCGTGGAAGAGGACCTC	16562592-16562613	CAAGAGCAAGACAACCTGAACATG	16562899-16562923
16634193	TGCAAGCGGATTTGTTCATGGA	16634193-16634215	CCCTTAATCAGAGTTGTCGTCTTCT	16634526-16634551
16707008	CAACGATGGATACGAAGAGTGCTA	16707008-16707032	AAGTTAAGGCGTATGACTATCGTTCA	16707244-16707270
16750616	CCTTGTCTGCTGCTCGATCTG	16750616-16750637	GTCGTCATGTACTCCTCGTGTTC	16750804-16750827
16560098	TCTTGTATCGTGTTCTTCTCCTCTC	16560098-16560123	GCTTGCCTACATCCATGTTGTG	16560303-16560325
16750730	CCTTGTCTGCTGCTCGATCTG	16750616-16750637	GTCGTCATGTACTCCTCGTGTTC	16750804-16750827
Primers for gene cloning
Gene ID	Forward primer	Reverse primer
Zm0001d027884	TGTGTATACTGTTATGACGTTGGCTG	TTAATCTTGAGCTCAGATCACCCTGC
Zm0001d027885	CTGAAGGCTCGAAGCACGACG	CTAGTGACCACCATCTTCTCCCTG
Zm0001d027886(ZmCT2)	ATGTCTGTGCTTACCTGCGTGA	TCAAGTTCCTTCTCTGGAACGCC
Zm0001d027887	GTACACTTGCACACACTCTGCAA	TATTGCGCGCTACCACTAACCGAG
Zm0001d027888	AGGGCAGGTCGGGATGGTCT	CTCTGCAACGCAAGTACGCA
Primers for amplification of ZmCT2 promoter
ZmCT2 promoter	GAGAAAGAGAGACGGTGTTTGGTTG	TATTCTAGAAGCGCGCTCTCATGCCT
Primers for qRT-PCR
Gene ID	Forward primer	Reverse primer
Zm0001d027884	GAACAAGGCTGAACTACTC	GCAACTAAACTCCCATCTAC
Zm0001d027885	ACTTCCTCAACCTCTACAA	AGGTACGGGTCACATATC
Zm0001d027886(ZmCT2)	AGGAGCTACACATCAGTCATCCA	TGGGTATTCCAATCTGGCACCAA
Zm0001d027887	GGAAGTGCTGATTGTATGG	GCCTGTCTTCGGTATCA
Zm0001d027888	CTTGTTGTACTTTCCCTTCC	GCGGCTGCTTAATGTTC
Ubiqutin5 (internal control)	CCAAGAAGATCAAGCACAAG	GGATTATCACCTAGCAAGACT
