## Supplemental Data 7 for "Map based cloning of *CT2* and the pilot functional exploration in abiotic stress"

### Sheet: Sheet1
id	log2FoldChange	pval
Zm00001d007254	-3.69566	0.0465926
Zm00001d021310	-1.36629	0.00193612
Zm00001d025548	-1.04619	0.0494134
Zm00001d017060	-1.59168	0.00663064
Zm00001d008772	-1.73159	0.00733722
Zm00001d003784	-2.18017	3.10381e-05
Zm00001d027291	1.24171	0.0148561
Zm00001d052653	-1.17841	0.0207888
Zm00001d034109	-1.27015	0.0352944
Zm00001d045661	1.36863	0.0205466
Zm00001d044396	1.04154	0.0441751
Zm00001d009146	1.15558	0.0135118
Zm00001d004670	-6.40213	1.2249e-16
Zm00001d044533	-1.44813	0.00141637
Zm00001d006059	2.10855	0.00758586
Zm00001d006057	1.47493	0.00227617
Zm00001d047096	1.39229	0.00424799
Zm00001d038780	-3.16935	0.00216635
Zm00001d007865	-1.12812	0.0127526
Zm00001d031248	-5.54537	4.45695e-06
Zm00001d016274	-1.24866	0.0064704
Zm00001d014524	1.17032	0.0253059
Zm00001d009309	-3.8229	3.87326e-05
Zm00001d003598	2.04681	0.00240099
Zm00001d005622	-1.55869	0.0253409
Zm00001d031239	-1.53827	0.0148696
Zm00001d011123	-1.56275	0.00181737
Zm00001d039841	-1.21668	0.0288686
Zm00001d018981	1.23805	0.0424756
Zm00001d006153	-1.1341	0.0174424
Zm00001d046136	1.01373	0.0267165
Zm00001d025914	-5.24222	0.000114305
Zm00001d028572	1.86286	0.0374787
Zm00001d001276	-3.73499	0.00117853
Zm00001d008646	1.28456	0.0419967
Zm00001d038538	-1.51248	0.0184433
Zm00001d046334	-2.54371	0.000477893
Zm00001d039661	-7.02677	2.09324e-09
Zm00001d006547	1.08268	0.0321108
Zm00001d011687	4.53904	0.00825916
Zm00001d011684	-1.35564	0.00302705
Zm00001d004055	-1.30357	0.0110409
Zm00001d021396	-1.13577	0.0171194
Zm00001d042313	-3.09539	1.04921e-09
Zm00001d022264	1.37087	0.0287851
Zm00001d024851	-3.69881	0.0296105
Zm00001d023843	-1.61191	0.0415209
Zm00001d012459	1.17577	0.0419522
Zm00001d020329	-6.12854	8.87851e-11
Zm00001d036918	-1.43757	0.0436268
Zm00001d023674	-1.09125	0.030143
Zm00001d009497	-2.38029	0.00177022
Zm00001d024136	-1.89066	0.0138163
Zm00001d038700	1.7571	0.00210399
Zm00001d050567	1.01979	0.0433551
Zm00001d001915	-2.67208	8.16225e-05
Zm00001d015239	-1.03157	0.023016
Zm00001d044399	-5.03686	4.33331e-07
Zm00001d019692	-1.41998	0.00565452
Zm00001d026744	-1.79326	0.00051371
Zm00001d040067	-3.04897	0.000528541
Zm00001d017495	1.71564	0.0234966
Zm00001d026880	3.73552	0.00132788
Zm00001d029028	-2.55318	2.74461e-05
Zm00001d047017	-2.79654	0.00381031
Zm00001d047812	-1.03934	0.0338228
Zm00001d002131	-1.55697	0.0124527
Zm00001d035044	-1.85149	8.56568e-05
Zm00001d029872	-1.23794	0.0122633
Zm00001d044673	-2.07015	1.61363e-05
Zm00001d003304	5.30157	7.81524e-07
Zm00001d038915	-2.46519	0.00326357
Zm00001d016947	-2.41489	0.00178789
Zm00001d016948	-2.85603	3.61219e-06
Zm00001d010393	-1.10872	0.0338205
Zm00001d052206	-4.51539	0.00939968
Zm00001d017721	1.29404	0.0321368
Zm00001d021006	1.68449	0.0183574
Zm00001d038165	-1.89992	0.00230089
Zm00001d024783	-2.86649	5.96229e-05
Zm00001d008176	-1.4552	0.00214162
Zm00001d008173	1.68918	0.0396204
Zm00001d008178	-1.45847	0.00119219
Zm00001d009599	-1.94979	0.000964242
Zm00001d049706	-1.56792	0.000956214
Zm00001d040621	-1.15663	0.022665
Zm00001d002369	-1.19684	0.0410658
Zm00001d009964	1.04746	0.038555
Zm00001d039966	1.05828	0.0238597
Zm00001d039963	-3.75269	1.35963e-09
Zm00001d019844	4.12741	0.0229652
Zm00001d048945	1.14759	0.0285133
Zm00001d039142	-2.04663	1.30015e-05
Zm00001d042979	-1.46003	0.00765383
Zm00001d007915	-2.98417	7.02955e-07
Zm00001d027508	1.18881	0.0445228
Zm00001d013766	-1.62938	0.000537212
Zm00001d028554	1.07711	0.0197851
Zm00001d009418	-1.39159	0.00212501
Zm00001d008457	-1.31898	0.0293943
Zm00001d008458	-2.7617	8.79818e-07
Zm00001d003751	2.37042	7.30251e-05
Zm00001d002318	-2.31179	0.033483
Zm00001d009938	-2.11791	4.84064e-05
Zm00001d014804	-1.91098	0.0408745
Zm00001d012313	-1.10601	0.0286143
Zm00001d012084	-1.04554	0.039051
Zm00001d032485	-1.00439	0.0386616
Zm00001d032480	-1.78587	0.00164439
Zm00001d034508	-3.53273	3.34025e-05
Zm00001d038998	-2.04117	1.3797e-05
Zm00001d004734	-1.18812	0.0325959
Zm00001d045919	-1.14049	0.0108592
Zm00001d012881	1.4544	0.03327
Zm00001d014489	-1.82481	0.016095
Zm00001d007162	1.0259	0.0415707
Zm00001d044442	-1.81591	0.00135518
Zm00001d047234	-1.37588	0.011704
Zm00001d029601	5.18931	6.86229e-07
Zm00001d037153	2.23127	0.000210304
Zm00001d042461	-1.64068	0.00967288
Zm00001d047492	2.11728	3.7824e-05
Zm00001d001139	-1.29162	0.00709754
Zm00001d006640	1.29131	0.021833
Zm00001d018360	1.38457	0.00953721
Zm00001d027582	-1.00786	0.0469318
GRMZM5G800780	-1.14428	0.0440316
Zm00001d014722	-2.61572	3.70436e-05
Zm00001d013493	1.77775	7.56053e-05
Zm00001d051336	-1.12156	0.0135473
Zm00001d028867	1.16685	0.0189034
Zm00001d039542	1.38801	0.00325749
Zm00001d002000	1.29532	0.00357333
Zm00001d010243	-1.55275	0.000598704
Zm00001d034157	-2.6741	6.08504e-06
Zm00001d022310	-2.31784	0.000155219
Zm00001d031289	-1.62526	0.00159474
Zm00001d043911	-1.23094	0.00886819
Zm00001d004401	-3.33191	0.012273
Zm00001d033510	-1.58489	0.000546066
Zm00001d043614	-2.25442	0.00582886
Zm00001d015806	-1.80282	0.0176126
Zm00001d032399	1.52091	0.00938473
Zm00001d006063	-2.27949	0.0398746
Zm00001d006065	1.0953	0.0237673
Zm00001d042059	-1.1121	0.0300533
Zm00001d039776	-1.1904	0.00897924
Zm00001d049288	-2.25395	0.0178689
Zm00001d050021	2.07032	0.0104396
Zm00001d018286	-1.30025	0.00900737
Zm00001d017612	-3.18547	0.0423845
Zm00001d012398	1.35725	0.0131784
Zm00001d032253	1.66845	0.00307486
Zm00001d024543	-1.4806	0.00364568
Zm00001d000951	-1.0117	0.0215718
Zm00001d006308	-1.09605	0.0196888
Zm00001d035090	1.29265	0.0105144
Zm00001d042147	-3.34646	0.0468617
Zm00001d051859	1.97183	0.00179109
Zm00001d042027	-1.81369	0.0125725
Zm00001d012213	3.12502	2.9573e-06
Zm00001d043178	1.53419	0.029468
Zm00001d043171	3.79181	1.235e-05
Zm00001d034461	-2.08211	1.80148e-05
Zm00001d042290	1.65749	0.0281286
Zm00001d007280	1.78623	0.0259014
Zm00001d049597	-2.76715	1.38668e-08
Zm00001d012408	1.56748	0.00326719
Zm00001d007045	2.10188	0.00734908
Zm00001d028630	1.02147	0.0214511
Zm00001d019920	-1.27617	0.00654574
Zm00001d033194	1.38087	0.0345276
Zm00001d035561	3.96382	1.71485e-12
Zm00001d035562	3.61707	1.85589e-05
5S_rRNA	-1.89696	2.79334e-05
Zm00001d039488	1.22787	0.0188055
Zm00001d027461	-2.2051	0.0408309
Zm00001d013336	-1.03701	0.0328412
Zm00001d004689	1.87888	0.000168947
Zm00001d053856	2.20729	5.15136e-05
Zm00001d028017	-2.39297	0.048905
Zm00001d004525	-1.30814	0.0274792
Zm00001d045557	-1.24158	0.00887757
Zm00001d045558	1.17851	0.0254678
Zm00001d031241	-1.01993	0.0451582
Zm00001d005544	-1.18517	0.0278634
Zm00001d005459	-1.25533	0.00800255
Zm00001d005454	3.33324	1.01117e-11
Zm00001d027344	1.40499	0.0100242
Zm00001d051765	2.72742	0.038155
Zm00001d011417	1.43462	0.0493477
Zm00001d012290	3.95408	0.00719488
Zm00001d003190	2.85935	7.71695e-05
Zm00001d033091	-1.01277	0.0214351
Zm00001d005047	1.60354	0.00666025
Zm00001d009939	-1.8494	0.0413691
Zm00001d011655	-7.03791	4.10918e-08
Zm00001d038225	-1.3851	0.00598181
Zm00001d025846	1.15881	0.0387116
Zm00001d052683	2.7362	0.0425261
Zm00001d052684	2.42096	1.19207e-06
Zm00001d015628	1.67752	0.000368252
Zm00001d036341	-1.41973	0.0450708
Zm00001d041362	-1.05448	0.0237359
Zm00001d018421	-1.17389	0.0199471
Zm00001d018429	-1.11942	0.0309397
Zm00001d016733	2.68253	0.0224698
Zm00001d021240	-1.26055	0.0240671
Zm00001d021244	-4.5854	0.00105042
Zm00001d040842	1.56052	0.00234265
Zm00001d024364	1.0466	0.0456146
Zm00001d024980	1.13077	0.00992822
Zm00001d029059	1.67353	0.0363641
Zm00001d028093	-4.09795	1.10629e-16
Zm00001d045261	-1.18418	0.00757394
Zm00001d020543	1.24704	0.044468
Zm00001d029051	-2.99644	0.0132557
Zm00001d005018	1.56535	0.00441125
Zm00001d035682	2.61664	2.62666e-06
Zm00001d035683	4.12356	9.89689e-16
Zm00001d035684	2.85572	0.00150119
Zm00001d017799	-3.28539	1.48333e-05
Zm00001d026070	-1.12705	0.0467857
Zm00001d016674	-2.00468	0.00812523
Zm00001d025751	-1.57774	0.0257066
Zm00001d010956	-2.34027	0.0101618
Zm00001d031325	2.02905	0.00519295
Zm00001d039914	1.94975	5.96767e-05
Zm00001d026160	1.7391	0.000231953
Zm00001d041692	-1.42099	0.0319967
Zm00001d001491	-1.16827	0.0213596
Zm00001d027268	1.8896	0.00409158
Zm00001d011513	-2.66666	1.46535e-06
Zm00001d011515	-3.37684	0.000881215
Zm00001d015515	-3.10812	1.28046e-09
Zm00001d021955	-2.3526	7.00296e-06
Zm00001d012159	3.67874	1.61187e-09
Zm00001d012158	2.9249	8.82716e-05
Zm00001d013202	1.04768	0.0495552
Zm00001d013209	-5.56303	2.63823e-07
Zm00001d024478	4.20617	2.10253e-11
Zm00001d005726	-1.2533	0.00622221
Zm00001d000526	-1.0353	0.0191989
Zm00001d004452	-3.37554	1.90438e-07
Zm00001d007037	-1.77037	0.00113925
Zm00001d031275	1.32228	0.00961986
Zm00001d002939	1.34772	0.00797182
Zm00001d019994	1.61416	0.0134474
Zm00001d006036	-1.34942	0.00318994
Zm00001d042064	-1.05076	0.0489033
Zm00001d042684	-2.12619	0.00385238
Zm00001d015289	-2.74161	6.02972e-08
Zm00001d018107	-4.69054	0.000953183
Zm00001d017629	-1.74525	0.0157348
Zm00001d026415	2.28021	0.00245326
Zm00001d026411	-1.61086	0.00516517
Zm00001d026412	-4.4684	0.00453789
Zm00001d024850	-4.02677	0.00420692
Zm00001d024669	1.10282	0.0213435
Zm00001d023090	-3.94917	9.05017e-16
Zm00001d033528	2.08727	0.000197305
Zm00001d037607	-1.69389	0.0122687
Zm00001d038651	-1.28101	0.0259176
Zm00001d046210	1.03157	0.0305099
Zm00001d006330	-2.2259	0.00907167
Zm00001d039524	-8.20042	8.17234e-06
Zm00001d039521	-2.42514	0.0130079
Zm00001d039667	-1.05462	0.0221026
Zm00001d031833	-1.22352	0.0190525
Zm00001d003945	2.31957	2.05118e-05
Zm00001d003048	-5.12833	1.93136e-15
Zm00001d033050	-4.61546	0.000153735
Zm00001d038352	-1.97787	0.00346722
Zm00001d049179	1.04356	0.0242429
Zm00001d049171	-1.21075	0.010067
Zm00001d041769	-1.38834	0.00500995
Zm00001d024000	4.02885	0.0427398
Zm00001d042125	1.55669	0.00537245
Zm00001d037540	1.2816	0.00674538
Zm00001d037544	-1.03744	0.0370252
Zm00001d015164	-3.40322	3.97444e-09
Zm00001d026337	-1.19941	0.00683777
Zm00001d021649	-1.44956	0.0164353
Zm00001d045454	3.54245	0.01804
Zm00001d025011	-2.11819	3.26133e-06
Zm00001d035883	-1.17587	0.0152676
Zm00001d023759	-6.55567	3.80632e-20
Zm00001d033649	1.29834	0.00434983
Zm00001d042437	-1.48164	0.0019317
Zm00001d033764	1.55713	0.0105619
Zm00001d045845	-2.74347	0.048969
Zm00001d015183	-1.01073	0.0470576
Zm00001d022035	4.50173	0.00374539
Zm00001d042370	1.55397	0.001367
Zm00001d042371	-1.28513	0.0169641
Zm00001d010855	1.0504	0.0443491
Zm00001d017085	-1.18491	0.014935
Zm00001d020429	-3.50159	1.31135e-05
Zm00001d024210	-4.7969	0.0388658
Zm00001d003017	-1.41391	0.0111005
Zm00001d038916	-1.09849	0.0160511
Zm00001d003504	-1.64269	0.00182473
Zm00001d045649	1.99834	0.00200728
Zm00001d035925	-1.91356	8.37664e-05
Zm00001d035922	2.31502	4.4589e-05
Zm00001d008216	1.38623	0.00798133
Zm00001d044516	-1.14665	0.0118194
Zm00001d041794	1.9105	5.00055e-05
Zm00001d049727	-2.11086	0.00506268
Zm00001d006711	-3.11358	1.84249e-07
Zm00001d027454	1.97884	0.00254828
Zm00001d027455	-1.01701	0.0232372
Zm00001d052346	-2.19435	0.00061716
Zm00001d013098	-1.97541	0.000860774
Zm00001d013097	-3.92708	2.00778e-06
Zm00001d040735	-2.11603	6.73911e-06
Zm00001d027846	1.22187	0.00919068
Zm00001d009328	-6.34699	1.32126e-13
Zm00001d053828	1.66013	0.0294609
Zm00001d051554	-1.98117	0.00690542
Zm00001d028025	1.45394	0.0310466
Zm00001d037970	-1.4967	0.00588431
Zm00001d036532	-1.90988	0.000223161
Zm00001d031211	-1.55756	0.038029
Zm00001d009041	-1.81367	0.0156346
Zm00001d014446	-1.03076	0.0203595
Zm00001d042813	1.73901	0.0399063
Zm00001d044920	-1.05532	0.0220377
Zm00001d018024	1.29566	0.0253985
Zm00001d025099	-1.6803	0.0466814
Zm00001d031589	-2.65241	3.15161e-05
Zm00001d020808	5.42503	4.54011e-07
Zm00001d008620	1.17666	0.0104727
Zm00001d032776	1.46613	0.00281816
Zm00001d038519	-1.34082	0.031198
Zm00001d004843	1.44334	0.00385598
Zm00001d035494	-1.81429	0.0133721
Zm00001d003865	4.07192	0.0196573
LSU_rRNA_eukarya	-1.02615	0.0215056
Zm00001d038250	1.1648	0.0193169
Zm00001d038251	2.77236	0.0440174
Zm00001d014116	-1.25835	0.0089098
Zm00001d034240	1.8194	0.0021422
Zm00001d048692	-1.742	0.00097437
Zm00001d022241	2.64307	0.000608256
Zm00001d022245	-2.5532	0.00180978
Zm00001d022247	1.38998	0.0036688
Zm00001d045311	-1.98551	0.0113624
Zm00001d008295	1.1468	0.044081
Zm00001d043062	-4.1107	0.000563415
Zm00001d047764	1.40923	0.0136364
Zm00001d037916	-1.65591	0.0201959
Zm00001d041331	-1.90815	0.0434258
Zm00001d044902	1.94615	0.00073272
Zm00001d044906	-4.7229	0.0040332
Zm00001d019505	-2.96157	8.84699e-08
Zm00001d011079	3.12832	2.39533e-10
Zm00001d049995	1.09107	0.0165496
Zm00001d011918	-1.06449	0.0332082
Zm00001d026603	1.56616	0.000388306
Zm00001d025166	-1.72739	0.00052853
Zm00001d020531	1.37801	0.00591253
atpI	-1.40143	0.00155823
Zm00001d014875	-5.49128	4.72768e-05
Zm00001d038023	-1.86217	0.0113428
Zm00001d038020	1.53103	0.00226484
Zm00001d033623	1.26154	0.0121162
Zm00001d038971	-1.38136	0.018911
Zm00001d040764	1.68267	0.0337974
Zm00001d039086	1.435	0.0429462
Zm00001d025763	-1.365	0.0097394
Zm00001d020732	1.49392	0.00312922
Zm00001d002133	2.61672	0.0241035
Zm00001d002690	1.74311	0.000190032
Zm00001d028141	-2.1826	0.016144
Zm00001d044285	1.99488	0.000221006
Zm00001d044288	-1.53689	0.0244474
Zm00001d004343	-3.46676	0.000452021
Zm00001d018883	1.3648	0.00953348
Zm00001d047252	-1.61803	0.0133882
Zm00001d047253	1.06602	0.0177485
Zm00001d039120	-1.03362	0.0215027
Zm00001d051981	-2.18266	1.93808e-05
Zm00001d025900	1.21916	0.0438923
Zm00001d018696	4.8671	0.000574515
Zm00001d049857	1.26998	0.0128789
Zm00001d053588	1.34122	0.0435408
Zm00001d019125	1.26367	0.0316928
Zm00001d014253	-7.31017	0.00182863
Zm00001d020960	2.811	0.0392545
Zm00001d010258	-1.25312	0.04095
Zm00001d040061	1.29289	0.0126046
Zm00001d005775	1.05957	0.0266068
Zm00001d044982	2.1222	0.000204999
Zm00001d044987	1.14981	0.014606
Zm00001d038196	1.19752	0.0129612
Zm00001d038195	-1.82898	0.000173258
Zm00001d038199	-1.74857	0.000442379
Zm00001d038447	-1.40502	0.00461433
Zm00001d041079	-2.11044	0.000851074
Zm00001d049267	1.01745	0.0232377
Zm00001d049266	-3.09022	0.00757412
Zm00001d039711	-1.71885	0.000570614
Zm00001d013849	1.37693	0.0323979
Zm00001d012088	-2.93469	7.46782e-08
Zm00001d014868	-5.64166	1.18544e-13
Zm00001d022435	-4.35001	1.65135e-11
Zm00001d045210	-1.88739	0.0143571
Zm00001d023592	-2.09707	0.00762759
Zm00001d036293	1.16802	0.0112031
Zm00001d008396	1.42179	0.00405575
Zm00001d002458	-1.82761	0.0446597
Zm00001d045972	-1.24956	0.0136205
Zm00001d034388	-1.38275	0.00413884
Zm00001d034382	4.84088	4.3101e-08
Zm00001d024053	-1.33148	0.0250076
Zm00001d052053	-1.31733	0.0115792
Zm00001d012276	3.99045	0.00618122
Zm00001d012270	1.57397	0.0136398
Zm00001d034810	-1.0709	0.0325912
Zm00001d049540	-1.14187	0.0123975
Zm00001d020272	-1.98567	0.00291401
Zm00001d049541	1.13534	0.0176901
Zm00001d035854	1.62104	0.000334544
Zm00001d003200	-2.07975	4.00429e-05
Zm00001d003209	-1.36536	0.0258976
Zm00001d002551	-1.2154	0.0102154
Zm00001d046690	1.82827	0.00120285
Zm00001d046697	1.28803	0.00505234
Zm00001d048349	1.35642	0.0216995
Zm00001d040599	-1.23719	0.0454554
Zm00001d011444	1.8398	0.00282086
Zm00001d052101	1.15004	0.0117942
Zm00001d014840	2.63073	0.00127603
Zm00001d053279	-2.27342	8.00792e-05
Zm00001d021303	-2.79193	0.00334433
Zm00001d016019	1.08559	0.0378981
Zm00001d036390	-3.91622	0.000270107
Zm00001d033279	2.17388	0.0227393
Zm00001d034130	-4.74649	0.00205844
Zm00001d033853	-1.09004	0.033311
Zm00001d009171	-1.75125	0.00444313
Zm00001d037327	1.55606	0.00697118
Zm00001d033139	1.23804	0.044908
Zm00001d001321	-1.27309	0.00369844
Zm00001d001322	-1.7082	0.00503688
Zm00001d023984	2.12189	2.40483e-06
Zm00001d017987	1.93986	5.32729e-05
Zm00001d017984	-3.25258	6.77467e-07
Zm00001d017983	-2.03474	0.00274505
Zm00001d033296	1.72628	0.0157934
Zm00001d052316	-1.08706	0.0135651
Zm00001d052318	1.30352	0.00637655
Zm00001d019605	-1.68683	0.000139681
Zm00001d021119	-1.05623	0.0223672
Zm00001d023516	-6.07083	0.000170984
Zm00001d002181	-1.05309	0.0288155
Zm00001d040148	-1.80634	0.00540289
Zm00001d031221	-2.46824	0.0129454
Zm00001d041732	1.27918	0.0498738
Zm00001d053746	-4.86854	0.000604179
Zm00001d053748	-2.43471	0.000453222
Zm00001d009506	1.53355	0.00821726
Zm00001d033787	-1.21996	0.00663804
Zm00001d045836	1.37393	0.0288894
Zm00001d002814	5.89854	2.13061e-14
Zm00001d006551	-1.50505	0.00131188
Zm00001d040481	-7.08471	4.05173e-12
Zm00001d005391	-3.03979	0.00217937
RBCS	1.49629	0.00418855
Zm00001d041678	-2.2256	0.00269411
Zm00001d041670	4.97314	8.74924e-05
Zm00001d048334	-1.17636	0.0290551
Zm00001d039727	-2.05799	9.51859e-05
Zm00001d024843	-1.79632	0.000889317
Zm00001d012420	1.31598	0.00306717
Zm00001d020339	-1.84198	0.0281235
Zm00001d028654	-1.20056	0.0142935
Zm00001d019944	1.72117	0.00326307
Zm00001d042653	1.54567	0.0405097
Zm00001d035543	-1.09793	0.0132773
Zm00001d035542	-2.29991	5.13813e-05
Zm00001d010752	-1.88236	0.000460206
Zm00001d042993	-1.11531	0.021273
Zm00001d054067	1.19546	0.0162495
Zm00001d053875	-1.60518	0.0012837
Zm00001d040263	-1.26156	0.00437379
Zm00001d035037	1.22455	0.0234851
Zm00001d011813	-1.73451	0.000263631
Zm00001d036987	-1.59648	0.0167556
Zm00001d018973	-1.70777	0.0140479
Zm00001d026266	-3.28856	0.0411395
Zm00001d046188	2.51672	0.00979122
Zm00001d038806	1.89305	7.62771e-05
Zm00001d043267	-1.92914	3.78432e-05
Zm00001d036840	4.12096	2.67435e-10
Zm00001d001770	-1.50307	0.0017485
Zm00001d001774	-4.26347	0.00720034
Zm00001d004335	-1.27403	0.0199406
Zm00001d043701	-5.0019	6.23215e-14
Zm00001d006860	-1.16213	0.00970154
Zm00001d037252	3.01514	1.42604e-09
Zm00001d014166	-1.90787	0.00125299
Zm00001d049016	2.11894	0.0365294
Zm00001d042948	-3.13264	2.45992e-09
Zm00001d042940	-1.62438	0.00327654
Zm00001d025822	-1.86492	0.0113036
Zm00001d018641	1.7223	0.0104438
Zm00001d018642	-1.40997	0.00836837
Zm00001d030239	1.48592	0.00310722
Zm00001d044018	-1.20133	0.00690545
Zm00001d029720	2.42132	0.0132829
Zm00001d043095	-1.76604	0.000229005
Zm00001d003742	-2.08769	4.38275e-05
Zm00001d006217	-1.53889	0.0099465
Zm00001d010061	-1.04956	0.0344835
Zm00001d045000	1.86538	0.000383885
Zm00001d001989	2.32709	0.0189091
Zm00001d018406	-1.30664	0.0199806
Zm00001d047078	-1.32187	0.00912861
Zm00001d006193	-1.98192	0.00029709
Zm00001d021702	1.04729	0.0407416
Zm00001d033957	-4.14671	8.39153e-14
Zm00001d037342	2.78216	0.00016551
Zm00001d042758	-3.75251	8.89328e-05
Zm00001d046454	-1.79467	0.000164775
Zm00001d045905	1.38771	0.007383
Zm00001d014491	-7.53813	1.20283e-16
Zm00001d010976	1.03752	0.0366282
Zm00001d044664	1.27084	0.0095255
Zm00001d030613	-1.14931	0.043939
Zm00001d045785	-2.21559	0.0331079
Zm00001d018839	-1.30564	0.0329132
Zm00001d047209	-1.12858	0.0126561
Zm00001d036338	-1.12684	0.0179948
Zm00001d042499	-1.32338	0.049204
Zm00001d049061	-2.75102	0.00145843
Zm00001d049060	-3.69362	0.000274209
Zm00001d053288	2.21689	0.000237209
Zm00001d021358	2.70325	1.54503e-08
Zm00001d004138	-2.54898	0.000232436
Zm00001d052903	-1.7653	0.0453852
Zm00001d047955	-1.80656	0.000112522
Zm00001d011080	1.27261	0.00716422
Zm00001d000500	-3.463	0.00277209
Zm00001d045621	-1.16906	0.00925337
Zm00001d043665	-3.75805	0.0246745
Zm00001d006903	-2.31926	3.21085e-05
Zm00001d019358	-1.19698	0.0105697
Zm00001d037354	-2.28225	0.00107701
Zm00001d006016	-2.76093	4.66069e-06
Zm00001d046740	2.11654	0.000204825
Zm00001d007827	-1.66952	0.00639341
Zm00001d007820	2.10103	0.0279749
Zm00001d051636	2.00184	0.0130891
Zm00001d017609	-1.21044	0.0108879
Zm00001d021835	-1.01874	0.0319536
Zm00001d053675	1.65302	0.000203531
Zm00001d021839	-2.68904	1.61525e-06
Zm00001d021785	-1.14596	0.0136961
Zm00001d012380	-1.71013	0.00568764
Zm00001d022126	1.55623	0.028556
Zm00001d045036	1.35194	0.0244616
Zm00001d030108	-1.15091	0.0197487
Zm00001d035087	1.46142	0.00221091
Zm00001d036521	1.51866	0.00363312
Zm00001d011297	3.15546	7.5318e-06
Zm00001d040650	1.98254	0.010347
Zm00001d015100	-2.5886	7.77076e-08
Zm00001d024314	3.22897	1.00322e-11
Zm00001d021665	-3.869	0.0286344
Zm00001d045478	1.80491	0.000931271
Zm00001d044701	-2.86472	0.00314965
Zm00001d028415	-4.46459	5.5017e-10
Zm00001d002503	-1.7339	0.000177875
Zm00001d011829	-1.33305	0.0471468
Zm00001d017874	-1.85111	0.000297308
Zm00001d015225	3.04335	0.0293578
Zm00001d026113	-2.1968	0.000699944
Zm00001d016045	-5.27238	3.22078e-07
Zm00001d017318	-2.08997	0.00816059
Zm00001d050728	-1.46831	0.00756477
Zm00001d053569	1.63953	0.00205298
Zm00001d030551	1.147	0.0130933
Zm00001d009187	-1.45979	0.00624559
Zm00001d048473	-1.7659	0.00243249
Zm00001d004633	-1.39415	0.00747558
Zm00001d018217	-2.22708	1.55187e-05
Zm00001d018214	-1.14013	0.0448192
Zm00001d040089	2.02135	0.0054823
Zm00001d017932	1.21435	0.0140518
Zm00001d017939	1.25327	0.0174679
Zm00001d027475	-1.1243	0.0189814
Zm00001d027471	1.8823	0.0376972
Zm00001d013302	1.77634	0.00249148
NIP2-3	1.89562	0.000222982
Zm00001d020612	-1.23586	0.0155986
Zm00001d053845	-1.4218	0.00168893
Zm00001d027131	-3.77884	0.000206371
Zm00001d047853	-1.90151	0.0376744
Zm00001d033980	-2.08525	0.00159237
Zm00001d000623	-1.90557	0.0485776
Zm00001d034977	1.65821	0.000312547
Zm00001d034976	2.07854	0.0225899
Zm00001d045544	1.08394	0.0131924
Zm00001d029839	1.91625	0.000699318
Zm00001d007391	4.63981	0.0301746
Zm00001d038049	1.80672	0.006559
Zm00001d042123	1.44144	0.0154652
Zm00001d041475	-2.36463	6.69552e-05
Zm00001d053394	-1.47143	0.00176538
Zm00001d034015	1.2729	0.00430043
Zm00001d042874	-1.65084	0.00028436
Zm00001d016982	-1.26868	0.0218287
Zm00001d017762	-2.75663	0.00101642
Zm00001d017768	-2.50783	8.06627e-07
Zm00001d020136	-2.75717	4.39366e-06
Zm00001d020137	-2.63619	0.00016832
Zm00001d008604	-1.30283	0.0161165
Zm00001d002856	1.38074	0.0187708
Zm00001d035700	-3.45738	0.0405896
Zm00001d001741	-1.396	0.0441138
Zm00001d005059	-7.93242	3.01913e-21
Zm00001d046999	-2.2574	0.000382673
Zm00001d011643	1.45999	0.0180631
Zm00001d011396	-1.2209	0.0124916
Zm00001d047104	-2.26099	0.000665525
GRMZM5G867512	-2.42551	0.0106105
Zm00001d021480	-2.98621	0.000119331
Zm00001d024893	1.249	0.00543294
Zm00001d045335	1.61106	0.00719241
Zm00001d013720	1.15658	0.0313298
Zm00001d025333	-1.70934	0.0198153
Zm00001d036950	-1.23179	0.0164293
Zm00001d043048	-1.56725	0.00141892
Zm00001d043045	-1.02288	0.0195063
Zm00001d043044	-4.94628	0.025716
Zm00001d011056	2.61726	1.1206e-07
Zm00001d039833	1.64682	0.00421818
Zm00001d018430	-2.90863	0.000275107
Zm00001d013529	-4.34624	1.2416e-09
Zm00001d017087	-4.92244	0.0275538
Zm00001d017084	-3.39725	0.000466683
Zm00001d042541	3.10608	4.61825e-11
Zm00001d042540	2.43935	1.15377e-07
Zm00001d048736	-1.92382	0.00186646
Zm00001d024996	1.40807	0.0306036
Zm00001d044667	1.20656	0.0378566
Zm00001d026269	-1.4618	0.00406318
Zm00001d030761	-4.8229	0.00912066
Zm00001d010244	-1.2087	0.0302469
Zm00001d020552	-2.27224	1.9157e-06
Zm00001d020556	1.29138	0.00570035
Zm00001d048612	-1.48734	0.00448968
Zm00001d032265	-3.14208	0.0159037
Zm00001d006199	1.51998	0.00280113
Zm00001d000974	-2.21935	2.89917e-05
Zm00001d047367	-1.11424	0.0412597
Zm00001d007488	-2.57373	0.000870172
Zm00001d027337	-3.29758	0.00188307
Zm00001d035367	1.47278	0.00545175
Zm00001d037596	-1.26569	0.00931371
Zm00001d053960	1.29977	0.0153718
Zm00001d008133	-1.35538	0.00411412
Zm00001d042146	-1.1345	0.0476318
Zm00001d010388	-6.63025	0.0219378
Zm00001d045756	-1.59442	0.00166321
Zm00001d044409	1.27058	0.0377204
Zm00001d011561	-1.17539	0.0236248
Zm00001d024898	2.10214	4.43162e-06
Zm00001d021946	-1.60432	0.00410631
Zm00001d021945	-1.3141	0.00995677
Zm00001d016342	1.25372	0.0378484
Zm00001d024281	2.11643	2.92904e-06
Zm00001d008493	-2.09783	0.0214418
Zm00001d028826	-1.92594	0.00192234
Zm00001d004942	2.99216	0.00132014
Zm00001d004945	1.06905	0.0171745
Zm00001d004949	1.11639	0.013922
Zm00001d004948	4.44141	2.69479e-08
Zm00001d009844	-1.96152	0.00061104
Zm00001d043650	1.79334	0.00442187
Zm00001d014344	-1.32117	0.00461619
Zm00001d031832	-1.62111	0.000900094
Zm00001d018178	-1.35136	0.00909768
Zm00001d021755	1.24791	0.0187256
Zm00001d013003	-3.27216	0.000464879
Zm00001d003693	4.81735	0.00895656
Zm00001d022142	-1.40369	0.0224284
Zm00001d026348	-1.28742	0.00945117
Zm00001d026343	1.00713	0.0477447
Zm00001d052458	-1.03983	0.0361241
Zm00001d002632	-1.44779	0.012289
Zm00001d021654	1.36081	0.0326819
Zm00001d021655	2.31005	0.00311521
Zm00001d053416	-1.7005	0.0295312
Zm00001d009567	1.30018	0.0186918
Zm00001d037111	1.47581	0.00325275
Zm00001d038587	-1.21862	0.0122392
Zm00001d048368	1.06574	0.0199653
Zm00001d010470	-1.13023	0.018799
Zm00001d017840	1.19855	0.00640732
Zm00001d003793	-4.38187	0.0151942
Zm00001d034117	-8.38187	1.82485e-06
Zm00001d036608	1.72828	0.00239643
Zm00001d045387	-1.0036	0.044174
Zm00001d044387	-7.81869	4.27423e-34
Zm00001d009152	1.46508	0.032363
Zm00001d044526	-1.43921	0.00356147
Zm00001d038791	-2.1475	0.000124208
Zm00001d045271	2.1962	0.0477119
Zm00001d050069	-4.53911	0.000874276
Zm00001d048199	-1.16001	0.011904
Zm00001d006722	-2.98977	0.000106443
Zm00001d021861	-1.26456	0.0395306
Zm00001d008594	1.15918	0.0387318
Zm00001d053818	-3.4973	1.66999e-09
Zm00001d022629	-2.07202	0.000403874
Zm00001d028948	-1.18041	0.0121176
Zm00001d002253	1.0763	0.0423264
Zm00001d031204	-1.3671	0.0332828
Zm00001d003939	-2.91858	0.00157875
Zm00001d042116	-2.81886	1.01164e-06
Zm00001d042804	-1.17095	0.0133153
Zm00001d052725	-1.53012	0.0298634
Zm00001d031044	-4.55047	0.00198213
Zm00001d009296	2.14132	0.0476585
Zm00001d000498	-4.69448	0.000349484
Zm00001d003603	-2.77174	0.0243659
Zm00001d006570	1.59263	0.00138765
Zm00001d045144	1.10793	0.033486
Zm00001d045145	-6.77197	2.07573e-20
Zm00001d044899	2.27459	0.00387469
Zm00001d044895	2.68395	0.000980567
Zm00001d044235	-1.85931	0.000532198
Zm00001d044232	1.22545	0.00827281
Zm00001d007718	2.07498	0.00910714
Zm00001d021416	1.00967	0.0287064
Zm00001d038262	1.37148	0.0347693
Zm00001d015852	2.25208	2.1852e-05
Zm00001d048680	-1.2787	0.0182838
Zm00001d021995	-2.05094	0.00182224
Zm00001d007903	-2.91912	0.036928
Zm00001d025695	1.43389	0.0106677
Zm00001d031657	2.52415	1.83497e-07
Zm00001d044925	-1.29046	0.00537559
Zm00001d009480	1.03665	0.0217423
Zm00001d037384	1.84902	0.000191808
Zm00001d044915	-1.49002	0.0108191
Zm00001d040805	1.39011	0.00415255
Zm00001d020667	-1.561	0.00946183
Zm00001d002122	1.62013	0.000463097
Zm00001d040173	1.21879	0.0486741
Zm00001d035053	-1.93537	0.0424011
Zm00001d031287	2.08187	0.00216921
Zm00001d001580	-7.07354	4.46255e-13
Zm00001d008367	-1.0476	0.0308148
Zm00001d044649	-1.12672	0.0414699
Zm00001d044646	-1.73225	0.000187751
Zm00001d049510	-1.82027	0.000165829
Zm00001d042739	-2.89169	0.000251896
Zm00001d034040	-9.05446	9.81385e-20
Zm00001d040775	1.19111	0.0307273
Zm00001d042887	-5.48315	0.00378785
Zm00001d038699	2.50912	2.05881e-07
Zm00001d016956	-1.24845	0.00610088
Zm00001d011454	1.03057	0.0188888
Zm00001d025799	-1.88116	0.000247575
Zm00001d017279	-1.01314	0.0353461
Zm00001d039095	-2.09262	0.0461529
Zm00001d036570	1.5495	0.025768
Zm00001d042107	-2.12076	0.049206
Zm00001d002680	-1.44642	0.00179372
Intron_gpII	-3.40169	1.52989e-10
Zm00001d002350	-3.64841	1.01949e-13
Zm00001d028151	-1.53879	0.0183985
Zm00001d034205	-1.84536	0.000250686
Zm00001d011613	-2.24267	0.000121052
Zm00001d045729	1.55512	0.0028801
Zm00001d032047	2.35595	0.00917091
Zm00001d020958	1.83766	0.00959816
Zm00001d039004	2.68806	0.04583
Zm00001d027518	1.0603	0.0452525
Zm00001d013797	-1.07553	0.0367965
Zm00001d025347	-2.04076	0.0129327
Zm00001d037479	1.383	0.00752554
Zm00001d032532	-1.69197	0.000207062
Zm00001d047710	-1.41874	0.0286987
Zm00001d016438	-2.29514	0.0219995
Zm00001d044995	-3.4659	1.32154e-05
Zm00001d011792	1.15552	0.0103266
Zm00001d044376	-4.16685	0.00545165
Zm00001d028649	-1.77994	0.00161762
Zm00001d007616	2.51497	0.0282731
Zm00001d017429	-2.18853	0.000196379
Zm00001d041590	-1.5307	0.0213177
Zm00001d040318	-3.0093	6.40154e-09
Zm00001d021899	-1.07888	0.0194938
Zm00001d052389	-2.34313	9.03809e-05
Zm00001d045221	1.82096	0.000477893
Zm00001d045220	1.30657	0.0100199
Zm00001d026514	-1.55486	0.00372836
Zm00001d032120	-6.03791	0.00977439
Zm00001d043335	-1.19561	0.0105538
Zm00001d026303	-1.06176	0.02577
Zm00001d050437	-1.44791	0.0014974
Zm00001d010588	-1.46341	0.0082951
Zm00001d007401	-1.00647	0.0410693
Zm00001d011187	1.47638	0.0216572
Zm00001d018784	-4.05507	1.50164e-07
Zm00001d012522	-1.52221	0.0162524
Zm00001d012527	-2.62619	8.10645e-05
Zm00001d025710	-4.05263	0.000492648
Zm00001d050694	2.1489	4.59113e-06
Zm00001d053995	-4.30622	0.0296118
Zm00001d044769	-6.52334	6.15898e-06
Zm00001d029359	-5.11147	0.000131726
Zm00001d029356	-6.19877	1.65509e-08
Zm00001d052482	-1.70436	0.00577523
Zm00001d006759	-1.74007	0.000724125
Zm00001d046942	1.29812	0.0139698
Zm00001d030670	4.12783	7.42629e-16
Zm00001d007175	-3.14743	5.85535e-06
Zm00001d034494	-1.64584	0.00844362
Zm00001d033714	-1.50173	0.0130036
Zm00001d003356	-2.1346	0.0305274
Zm00001d004885	-2.08512	0.00271271
Zm00001d034725	-1.36164	0.00740174
Zm00001d035455	-1.68566	0.00626408
Zm00001d050196	-1.87781	0.000993286
Zm00001d050198	-2.00661	0.000473058
Zm00001d017275	1.86023	5.46304e-05
Zm00001d044861	-3.24232	0.0019045
Zm00001d017409	-3.11032	0.000329055
Zm00001d018378	1.59771	0.0130909
Zm00001d027593	1.65863	0.00250884
Zm00001d027599	2.11894	0.0365294
Zm00001d005302	-2.39661	0.000420062
Zm00001d018595	1.16596	0.0105693
Zm00001d001302	-1.36919	0.00180256
Zm00001d029371	-3.37812	0.00148916
Zm00001d038432	-1.33487	0.0290169
Zm00001d033842	-2.33747	0.0439481
Zm00001d022132	-1.6895	0.000865113
Zm00001d029913	1.54935	0.00127399
Zm00001d039769	-3.05665	6.77243e-09
Zm00001d039640	-6.42494	0.00205753
Zm00001d024946	1.96987	0.0133121
Zm00001d052307	-1.0389	0.0328411
Zm00001d010179	1.67523	0.000710563
Zm00001d019672	-1.56749	0.000973696
Zm00001d028228	1.69751	0.0267689
Zm00001d043443	1.30957	0.0332005
Zm00001d027886	-1.49836	0.0167078
Zm00001d008548	3.74906	2.21932e-08
Zm00001d029667	-2.80874	1.61145e-05
Zm00001d043158	1.29482	0.0041289
Zm00001d039563	-3.71598	0.044155
Zm00001d046874	-1.42998	0.0472519
Zm00001d019078	-1.52456	0.0481902
Zm00001d042140	1.15251	0.0170373
Zm00001d042148	-1.00958	0.0305762
Zm00001d032024	3.28458	0.0308267
Zm00001d049135	1.0899	0.0203804
Zm00001d046118	1.74954	0.0067174
Zm00001d046112	-2.16686	3.69069e-06
Zm00001d048841	1.17952	0.00872948
Zm00001d039049	-2.94976	1.92605e-06
Zm00001d048263	-4.01555	0.0044255
Zm00001d027601	3.19021	2.67756e-07
Zm00001d024723	1.11806	0.018632
Zm00001d033797	1.11057	0.0250115
Zm00001d052532	-1.24353	0.00984088
Zm00001d038883	-5.222	6.99837e-06
Zm00001d031934	2.41338	2.79667e-06
Zm00001d007241	3.23625	3.54601e-08
Zm00001d016066	1.52614	0.00476263
Zm00001d005813	-1.06746	0.0165698
Zm00001d028282	2.24704	2.25038e-06
Zm00001d010816	-2.66159	1.5148e-05
Zm00001d049303	1.22167	0.00613895
Zm00001d002721	1.75297	0.0256436
Zm00001d002094	2.35982	0.0486817
Zm00001d022371	1.22752	0.00860804
Zm00001d028751	1.3636	0.0266967
Zm00001d053547	1.01515	0.0339994
Zm00001d028752	-2.44921	1.40581e-05
Zm00001d045685	1.47144	0.0195075
Zm00001d008250	-2.26902	0.0250224
Zm00001d024886	3.85861	5.22982e-15
Zm00001d001061	1.39554	0.00332118
Zm00001d041839	1.16181	0.0405299
Zm00001d031254	-1.19118	0.0197472
Zm00001d007573	1.03369	0.0205012
Zm00001d007571	-1.05543	0.0317233
Zm00001d015215	-3.0002	6.43927e-05
Zm00001d005969	-1.59568	0.00209285
Zm00001d012632	-1.47232	0.0132537
Zm00001d021188	1.07342	0.0237145
Zm00001d047504	1.2683	0.0396926
Zm00001d047503	1.11136	0.0241429
Zm00001d049407	3.28258	1.42694e-05
Zm00001d014580	-1.3784	0.0230959
Zm00001d027803	1.0258	0.0437179
Zm00001d020636	-1.01902	0.0273372
Zm00001d020631	-2.22006	0.0260369
Zm00001d022099	1.34613	0.049943
Zm00001d034372	-1.56794	0.0439598
Zm00001d034037	1.56687	0.00832492
Zm00001d028566	1.10464	0.0199624
Zm00001d021680	-2.06479	0.0282026
Zm00001d012287	-1.66383	0.000252248
Zm00001d014422	-1.49396	0.00207229
Zm00001d041418	2.13618	0.000221728
Zm00001d008190	1.99792	0.0143742
Zm00001d019060	-2.44129	4.42532e-06
Zm00001d002835	-1.09177	0.0369572
Zm00001d033066	-1.69571	0.000544209
Zm00001d040210	1.58863	0.00055873
Zm00001d040218	-1.6237	0.00121301
Zm00001d001766	-1.25073	0.0127645
Zm00001d019241	-2.52303	0.000311292
Zm00001d047124	-1.26115	0.0376201
Zm00001d041608	-2.17435	0.000282659
Zm00001d014157	2.29851	0.00410495
Zm00001d024481	4.38899	2.92958e-08
Zm00001d022201	-1.34018	0.0234081
Zm00001d018388	-1.14856	0.0468516
Zm00001d012128	1.57661	0.0148421
Zm00001d013746	1.5878	0.0453928
Zm00001d044008	-1.82385	0.00126959
Zm00001d028534	-2.88346	2.81071e-08
Zm00001d042922	2.2458	0.000423861
Zm00001d008435	1.35458	0.00781929
Zm00001d039414	2.91407	0.0129841
Zm00001d010075	-2.66986	0.000679854
Zm00001d039411	2.2771	4.36376e-06
Zm00001d040028	5.92426	3.51123e-09
Zm00001d040029	4.37551	4.2952e-11
Zm00001d049480	-4.74666	7.54869e-08
Zm00001d038452	-1.29226	0.0113562
Zm00001d015905	1.13102	0.0208164
Zm00001d011953	-1.19884	0.00770488
Zm00001d011958	1.80809	0.00356497
Zm00001d023945	-2.61799	0.0402477
Zm00001d016441	-1.32555	0.0254689
Zm00001d014820	3.05321	0.000124152
Zm00001d021736	2.5644	4.67688e-08
Zm00001d021731	1.70913	0.00129912
Zm00001d038725	-3.12841	9.89428e-06
Zm00001d030784	-1.44938	0.0142858
Zm00001d027613	-1.4104	0.0293852
Zm00001d029897	-1.11911	0.0199433
Zm00001d009084	-3.97754	1.96998e-13
Zm00001d031430	1.18202	0.0163039
Zm00001d043968	-1.42777	0.00128488
SSU_rRNA_eukarya	-1.22837	0.00494168
Zm00001d029560	2.60804	0.000125011
Zm00001d033551	-1.10981	0.013418
Zm00001d002410	-5.19346	2.44866e-06
Zm00001d037695	-1.91725	8.49732e-05
Zm00001d026009	-1.00064	0.0461294
Zm00001d012575	-3.8094	0.00238741
Zm00001d016664	-1.17224	0.0211243
Zm00001d042244	-1.58745	0.0414279
Zm00001d032955	1.34537	0.00858102
Zm00001d007858	-1.11266	0.0130287
Zm00001d046939	-1.38103	0.00396881
Zm00001d014324	-1.03588	0.022521
Zm00001d003249	-2.56794	0.00242371
Zm00001d047210	-2.32913	0.0103957
Zm00001d042481	-1.11787	0.0201434
Zm00001d034771	3.46011	5.95943e-12
Zm00001d041684	-2.12051	0.0237909
Zm00001d029499	1.74957	0.0249893
Zm00001d006621	-2.86197	6.38495e-06
Zm00001d016707	-1.29744	0.0176688
Zm00001d015504	-1.80308	0.00138803
Zm00001d023468	1.7232	0.0194559
Zm00001d013211	-1.02133	0.0352462
Zm00001d027938	2.23593	4.59312e-05
Zm00001d023325	-1.00907	0.0255039
Zm00001d011745	2.27705	0.0035983
Zm00001d044327	-1.26603	0.00477221
Zm00001d038486	2.3147	0.00219851
Zm00001d039280	-1.1369	0.0166928
Zm00001d042695	1.011	0.0386259
Zm00001d024934	-1.91327	0.00296743
Zm00001d015091	-2.39752	6.08158e-05
Zm00001d017638	1.885	0.00407902
Zm00001d021135	-2.53773	0.00136328
Zm00001d022124	1.56231	0.00146818
Zm00001d043477	1.04122	0.0225943
Zm00001d038642	1.27308	0.0146675
Zm00001d006493	-2.18547	0.0018634
Zm00001d039517	2.26456	0.0359158
Zm00001d040100	2.22492	0.00537038
Zm00001d018754	1.39063	0.0199127
Zm00001d021965	2.33823	0.000771302
Zm00001d017539	-1.26823	0.0321323
Zm00001d017282	1.26115	0.033097
Zm00001d024014	4.14167	0.000987711
Zm00001d012231	3.9748	2.36235e-07
Zm00001d045445	1.7721	0.029323
Zm00001d024755	-1.65379	0.000387665
Zm00001d023765	-3.96456	0.0381359
Zm00001d034444	-4.11836	0.00053784
Zm00001d046383	-1.49734	0.0462793
Zm00001d017869	3.18047	3.91998e-08
Zm00001d004664	-2.18547	0.00239712
Zm00001d014749	1.21133	0.017492
Zm00001d010840	5.09673	1.57496e-10
Zm00001d029853	-1.51959	0.0377516
Zm00001d035222	-1.09868	0.0118425
Zm00001d025167	-1.48607	0.00953957
Zm00001d003830	-1.73117	0.00354391
Zm00001d031303	-1.53942	0.00212147
Zm00001d044500	-1.95896	0.00360547
Zm00001d000879	-7.76322	2.57328e-23
Zm00001d047081	2.30638	0.0301025
Zm00001d004626	2.51383	1.66747e-06
Zm00001d048461	1.05538	0.0338305
Zm00001d006701	-1.4196	0.00323318
Zm00001d026713	-1.68611	0.00504053
Zm00001d036788	-1.19125	0.00871699
Zm00001d053007	1.27274	0.00578957
Zm00001d024522	-4.30145	2.01923e-17
Zm00001d024527	-2.18797	0.0110674
Zm00001d051093	-1.02642	0.0230248
Zm00001d028966	-1.20907	0.0110646
Zm00001d024894	-1.69362	0.031507
Zm00001d033995	1.28796	0.0456594
Zm00001d038057	-3.33923	6.7448e-07
Zm00001d038052	2.01255	0.00155998
Zm00001d049674	1.06639	0.0221862
Zm00001d050944	1.14278	0.0359895
Zm00001d039012	1.40118	0.0468852
Zm00001d027900	-3.14141	2.76264e-06
Zm00001d023824	-1.54887	0.00611159
Zm00001d028230	-1.78758	0.00139737
Zm00001d013109	-4.56345	2.8876e-08
Zm00001d016160	-1.35507	0.0264412
Zm00001d004758	1.99741	0.00887525
Zm00001d036593	1.21478	0.00935847
Zm00001d037715	-5.84336	0.000145722
Zm00001d002592	-3.64004	0.000201173
Zm00001d002590	1.86667	0.000804761
Zm00001d046305	1.26106	0.0377769
Zm00001d005023	1.19713	0.031245
Zm00001d054044	1.11057	0.0313738
Zm00001d044217	-1.90468	0.00655524
Zm00001d054043	1.82761	6.4384e-05
tRNA-Lys	-1.10654	0.0453408
Zm00001d006828	-1.93707	0.0167377
Zm00001d038240	-1.20639	0.0363634
Zm00001d014123	1.98445	0.0415618
Zm00001d023680	2.04621	0.000157924
Zm00001d024806	-2.05895	0.00174732
Zm00001d024802	1.05699	0.0337118
Zm00001d018604	-4.05207	2.16678e-05
Zm00001d012467	1.93532	0.040793
Zm00001d036940	-3.14377	0.00654279
Zm00001d006253	-1.51413	0.0326853
Zm00001d045046	-1.66355	0.00102806
Zm00001d005783	-2.57728	2.03947e-07
Zm00001d052224	2.39615	0.00168795
Zm00001d003533	-1.70658	0.000287991
Zm00001d016719	-2.15084	0.0317926
Zm00001d017199	1.51945	0.00168954
Zm00001d048705	1.42385	0.00206083
Zm00001d015025	-4.14008	8.77368e-10
Zm00001d023332	1.33431	0.0250093
Zm00001d013364	-1.17808	0.0172342
Zm00001d040027	4.06222	5.58193e-08
Zm00001d032279	-1.09663	0.0183756
Zm00001d037001	-1.35535	0.0468295
Zm00001d002422	1.40327	0.0129808
Zm00001d048544	-1.2422	0.00699551
Zm00001d038448	-1.75534	0.0431316
Zm00001d010529	1.28475	0.00593806
Zm00001d010521	1.57118	0.00874506
Zm00001d027325	-1.51949	0.0339873
Zm00001d052253	-1.33869	0.0204084
Zm00001d013185	-1.95967	0.00967918
Zm00001d049469	-4.02372	4.46906e-07
Zm00001d051194	2.151	2.09438e-06
Zm00001d032656	-1.54106	0.0317769
Zm00001d002759	-2.79976	2.06917e-09
Zm00001d028172	1.80888	6.53747e-05
Zm00001d035139	1.58053	0.012686
Zm00001d011638	-1.19715	0.0388092
Zm00001d036656	-1.5298	0.00750595
Zm00001d044290	-1.34996	0.0220172
Zm00001d043740	-4.29239	0.00310315
Zm00001d043741	-3.61333	0.00265478
Zm00001d046591	-1.21124	0.00860726
Zm00001d050864	-3.49811	0.000518609
Zm00001d042906	1.36399	0.0355718
Zm00001d042909	-3.12993	1.57056e-06
Zm00001d024885	3.5636	2.3567e-13
Zm00001d007824	1.38576	0.00279971
Zm00001d048165	-2.38382	8.74802e-07
Zm00001d021938	-1.31681	0.0169791
Zm00001d021930	-1.09343	0.0386054
Zm00001d012177	1.989	0.000833998
Zm00001d013220	-2.74214	4.51859e-06
Zm00001d014794	1.17945	0.0474958
Zm00001d016332	1.3336	0.0266023
Zm00001d027901	-3.17753	0.000204904
Zm00001d043505	-1.63573	0.00185156
Zm00001d008485	-2.05801	0.0113718
Zm00001d022518	2.81708	0.000932491
Zm00001d040076	-1.98981	0.00898731
Zm00001d040075	3.70555	1.17074e-05
Zm00001d018445	1.15578	0.0499697
Zm00001d050961	-1.39841	0.00433306
Zm00001d019312	2.48194	2.19394e-07
Zm00001d042008	1.47711	0.0125323
Zm00001d038475	-1.17295	0.0285048
Zm00001d038471	-3.28233	0.00306681
Zm00001d004348	1.20054	0.021125
Zm00001d033704	2.15204	0.000162099
Zm00001d041067	-1.51891	0.000952259
Zm00001d013858	3.67296	3.81432e-05
Zm00001d053631	-1.07053	0.0393233
Zm00001d026295	5.76581	0.0226153
Zm00001d045202	-1.0613	0.0409496
Zm00001d025241	1.89343	0.000323474
Zm00001d026436	1.98445	0.00875684
Zm00001d044156	-3.06098	1.35348e-08
Zm00001d044159	-1.64049	0.000697364
Zm00001d036283	1.36419	0.00393644
Zm00001d008525	-2.18363	0.00469663
Zm00001d041267	-1.43294	0.0097625
Zm00001d034390	1.90251	0.0208853
Zm00001d010614	1.09058	0.0156041
Zm00001d031813	-5.17743	0.00487303
Zm00001d037834	2.2039	0.0438323
Zm00001d004248	-2.31124	0.000990135
Zm00001d016610	5.94639	0.00195872
Zm00001d032719	1.65283	0.0247366
Zm00001d042214	-4.26768	0.000678442
Zm00001d025997	1.60467	0.00617518
Zm00001d041746	1.10511	0.0334327
Zm00001d003659	1.42569	0.0247243
Zm00001d023275	2.79808	9.80663e-09
Zm00001d002623	-3.95414	1.10263e-05
Zm00001d012263	-2.21587	8.59744e-05
Zm00001d034807	1.35291	0.0118119
Zm00001d029478	-3.86037	0.00431965
Zm00001d029475	1.77698	0.00486907
Zm00001d002540	-1.47326	0.00288567
Zm00001d041183	-1.04872	0.0239199
Zm00001d044802	1.76813	0.00377407
Zm00001d018356	-2.17921	0.0396506
Zm00001d007789	-1.667	0.00842376
