## Supplemental Data 8 for "Map based cloning of *CT2* and the pilot functional exploration in abiotic stress"

### Sheet: plantCARE_output_PlantCARE_3150
Site Name	Sequence	Position	Matrix score	Strand	Function	Organism
TC-rich repeats	ATTCTCTAAC	2212	9	+	cis-acting element involved in defense and stress responsiveness	Nicotiana tabacum
ABRE	ACGTG	58	5	+	cis-acting element involved in the abscisic acid responsiveness	Arabidopsis thaliana
ABRE	ACGTG	277	5	-	cis-acting element involved in the abscisic acid responsiveness	Arabidopsis thaliana
ABRE	ACGTG	754	5	-	cis-acting element involved in the abscisic acid responsiveness	Arabidopsis thaliana
ABRE	ACGTG	1243	5	+	cis-acting element involved in the abscisic acid responsiveness	Arabidopsis thaliana
ABRE	ACGTG	1357	5	+	cis-acting element involved in the abscisic acid responsiveness	Arabidopsis thaliana
ABRE	ACGTG	1441	5	+	cis-acting element involved in the abscisic acid responsiveness	Arabidopsis thaliana
ABRE	ACGTG	1841	5	+	cis-acting element involved in the abscisic acid responsiveness	Arabidopsis thaliana
A-box	CCGTCC	1639	6	+	cis-acting regulatory element	Petroselinum crispum
ARE	AAACCA	1217	6	-	cis-acting regulatory element essential for the anaerobic induction	Zea mays
ARE	AAACCA	1426	6	+	cis-acting regulatory element essential for the anaerobic induction	Zea mays
G-box	CACGTC	57	6	-	cis-acting regulatory element involved in light responsiveness	Zea mays
G-box	GCCACGTGGA	267	9	-	cis-acting regulatory element involved in light responsiveness	Arabidopsis thaliana
G-box	CACGTC	277	6	+	cis-acting regulatory element involved in light responsiveness	Zea mays
G-box	CACGTC	754	6	+	cis-acting regulatory element involved in light responsiveness	Zea mays
G-box	TACGTG	1242	6	+	cis-acting regulatory element involved in light responsiveness	Arabidopsis thaliana
G-box	CACGTC	1356	6	-	cis-acting regulatory element involved in light responsiveness	Zea mays
G-Box	CACGTT	1440	6	-	cis-acting regulatory element involved in light responsiveness	Pisum sativum
G-Box	CACGTT	1840	6	-	cis-acting regulatory element involved in light responsiveness	Pisum sativum
CGTCA-motif	CGTCA	41	5	+	cis-acting regulatory element involved in the MeJA-responsiveness	Hordeum vulgare
CGTCA-motif	CGTCA	279	5	+	cis-acting regulatory element involved in the MeJA-responsiveness	Hordeum vulgare
CGTCA-motif	CGTCA	774	5	+	cis-acting regulatory element involved in the MeJA-responsiveness	Hordeum vulgare
CGTCA-motif	CGTCA	1355	5	-	cis-acting regulatory element involved in the MeJA-responsiveness	Hordeum vulgare
CGTCA-motif	CGTCA	2009	5	+	cis-acting regulatory element involved in the MeJA-responsiveness	Hordeum vulgare
CGTCA-motif	CGTCA	2032	5	+	cis-acting regulatory element involved in the MeJA-responsiveness	Hordeum vulgare
CGTCA-motif	CGTCA	2044	5	+	cis-acting regulatory element involved in the MeJA-responsiveness	Hordeum vulgare
TGACG-motif	TGACG	41	5	-	cis-acting regulatory element involved in the MeJA-responsiveness	Hordeum vulgare
TGACG-motif	TGACG	279	5	-	cis-acting regulatory element involved in the MeJA-responsiveness	Hordeum vulgare
TGACG-motif	TGACG	774	5	-	cis-acting regulatory element involved in the MeJA-responsiveness	Hordeum vulgare
TGACG-motif	TGACG	1355	5	+	cis-acting regulatory element involved in the MeJA-responsiveness	Hordeum vulgare
TGACG-motif	TGACG	2009	5	-	cis-acting regulatory element involved in the MeJA-responsiveness	Hordeum vulgare
TGACG-motif	TGACG	2032	5	-	cis-acting regulatory element involved in the MeJA-responsiveness	Hordeum vulgare
TGACG-motif	TGACG	2044	5	-	cis-acting regulatory element involved in the MeJA-responsiveness	Hordeum vulgare
CAT-box	GCCACT	113	6	+	cis-acting regulatory element related to meristem expression	Arabidopsis thaliana
CAT-box	GCCACT	1974	6	-	cis-acting regulatory element related to meristem expression	Arabidopsis thaliana
CAAT-box	CCAAT	262	5	-	common cis-acting element in promoter and enhancer regions	Arabidopsis thaliana
CAAT-box	CAAAT	356	5	+	common cis-acting element in promoter and enhancer regions	Pisum sativum
CAAT-box	CCAAT	368	5	+	common cis-acting element in promoter and enhancer regions	Arabidopsis thaliana
CAAT-box	CAAAT	382	5	+	common cis-acting element in promoter and enhancer regions	Pisum sativum
CAAT-box	CCAAT	894	5	+	common cis-acting element in promoter and enhancer regions	Arabidopsis thaliana
CAAT-box	CAAAT	1183	5	+	common cis-acting element in promoter and enhancer regions	Pisum sativum
CAAT-box	CAAAT	1417	5	-	common cis-acting element in promoter and enhancer regions	Pisum sativum
CAAT-box	CCAAT	1429	5	+	common cis-acting element in promoter and enhancer regions	Arabidopsis thaliana
CAAT-box	CAAAT	2155	5	-	common cis-acting element in promoter and enhancer regions	Pisum sativum
CAAT-box	CAAAT	2163	5	-	common cis-acting element in promoter and enhancer regions	Pisum sativum
CAAT-box	CCAAT	2242	5	-	common cis-acting element in promoter and enhancer regions	Arabidopsis thaliana
TATA-box	TACAAAA	326	7	+	core promoter element around -30 of transcription start	Oryza sativa
TATA-box	TATA	378	4	+	core promoter element around -30 of transcription start	Arabidopsis thaliana
TATA-box	TATAAA	406	6	-	core promoter element around -30 of transcription start	Helianthus annuus
TATA-box	TATAA	407	5	-	core promoter element around -30 of transcription start	Arabidopsis thaliana
TATA-box	TATA	408	4	+	core promoter element around -30 of transcription start	Arabidopsis thaliana
TATA-box	ATATAT	467	6	+	core promoter element around -30 of transcription start	Brassica napus
TATA-box	TATA	468	4	+	core promoter element around -30 of transcription start	Arabidopsis thaliana
TATA-box	TATA	819	4	+	core promoter element around -30 of transcription start	Arabidopsis thaliana
TATA-box	ATATAT	941	6	+	core promoter element around -30 of transcription start	Brassica napus
TATA-box	TATA	942	4	+	core promoter element around -30 of transcription start	Arabidopsis thaliana
TATA-box	TATA	1298	4	-	core promoter element around -30 of transcription start	Arabidopsis thaliana
TATA-box	ATATAT	1539	6	-	core promoter element around -30 of transcription start	Brassica napus
TATA-box	TATA	1540	4	-	core promoter element around -30 of transcription start	Arabidopsis thaliana
TATA-box	TATA	1713	4	-	core promoter element around -30 of transcription start	Arabidopsis thaliana
TATA-box	TATAA	2199	5	-	core promoter element around -30 of transcription start	Arabidopsis thaliana
TATA-box	TATA	2200	4	-	core promoter element around -30 of transcription start	Arabidopsis thaliana
TATA-box	TATA	2276	4	-	core promoter element around -30 of transcription start	Arabidopsis thaliana
GT1-motif	GGTTAA	1565	6	+	light responsive element	Arabidopsis thaliana
Sp1	GGGCGG	131	6	+	light responsive element	Oryza sativa
MRE	AACCTAA	2145	7	+	MYB binding site involved in light responsiveness	Petroselinum crispum
Box 4	ATTAAT	652	6	+	part of a conserved DNA module involved in light responsiveness	Petroselinum crispum
Box 4	ATTAAT	1127	6	+	part of a conserved DNA module involved in light responsiveness	Petroselinum crispum
ATCT-motif	AATCTAATCC	725	9	+	part of a conserved DNA module involved in light responsiveness	Pisum sativum
GATA-motif	GATAGGA	1655	7	-	part of a light responsive element	Arabidopsis thaliana
chs-CMA1a	TTACTTAA	1250	8	+	part of a light responsive element	Daucus carota
I-box	cCATATCCAAT	362	10	+	part of a light responsive element	Flaveria trinervia
	motif_sequence	163	4	-	short_function	organism
	motif_sequence	167	4	+	short_function	organism
	motif_sequence	291	4	+	short_function	organism
	motif_sequence	622	4	-	short_function	organism
	motif_sequence	626	4	+	short_function	organism
	motif_sequence	741	4	+	short_function	organism
	motif_sequence	1097	4	-	short_function	organism
	motif_sequence	1239	4	+	short_function	organism
	motif_sequence	1362	4	-	short_function	organism
	motif_sequence	1434	4	+	short_function	organism
	motif_sequence	1467	4	-	short_function	organism
	motif_sequence	1516	4	+	short_function	organism
	motif_sequence	1628	4	-	short_function	organism
	motif_sequence	1739	4	+	short_function	organism
	motif_sequence	1924	4	+	short_function	organism
	motif_sequence	1956	4	+	short_function	organism
	motif_sequence	2101	4	+	short_function	organism
	motif_sequence	2205	4	+	short_function	organism
	motif_sequence	2249	4	-	short_function	organism
	motif_sequence	2265	4	+	short_function	organism
Unnamed__12	TCCACGTAGA	1240	9	-		Zea mays
ABRE4	CACGTA	1242	6	-		Zea mays
as-1	TGACG	41	5	-		Arabidopsis thaliana
as-1	TGACG	279	5	-		Arabidopsis thaliana
as-1	TGACG	774	5	-		Arabidopsis thaliana
as-1	TGACG	1355	5	+		Arabidopsis thaliana
as-1	TGACG	2009	5	-		Arabidopsis thaliana
as-1	TGACG	2032	5	-		Arabidopsis thaliana
as-1	TGACG	2044	5	-		Arabidopsis thaliana
Myb-binding site	CAACAG	1304	6	-		Nicotiana tabacum
MYC	CATGTG	288	6	-		Arabidopsis thaliana
MYC	CATGTG	290	6	+		Arabidopsis thaliana
MYC	CATGTG	789	6	+		Arabidopsis thaliana
MYC	CATGTG	808	6	-		Arabidopsis thaliana
MYC	CATGTG	2252	6	+		Arabidopsis thaliana
W box	TTGACC	720	6	-		Arabidopsis thaliana
W box	TTGACC	1333	6	-		Arabidopsis thaliana
MYB	CAACCA	19	6	-		Arabidopsis thaliana
MYB	CAACCA	1281	6	-		Arabidopsis thaliana
MYB	CAACAG	1304	6	-		Arabidopsis thaliana
MYB	CAACCA	1462	6	-		Arabidopsis thaliana
MYB	TAACCA	1564	6	-		Arabidopsis thaliana
MYB	TAACCA	1591	6	-		Arabidopsis thaliana
Unnamed__1	CGTGG	276	5	-		Zea mays
Unnamed__1	CGTGG	1358	5	+		Zea mays
CAAT-box	CAAT	343	4	-		Nicotiana glutinosa
CAAT-box	CAAT	369	4	+		Nicotiana glutinosa
CAAT-box	CAAT	471	4	-		Nicotiana glutinosa
CAAT-box	CAAT	564	4	-		Nicotiana glutinosa
CAAT-box	CAAT	656	4	-		Nicotiana glutinosa
CAAT-box	CAAT	685	4	+		Nicotiana glutinosa
CAAT-box	CAAT	895	4	+		Nicotiana glutinosa
CAAT-box	CAAT	945	4	-		Nicotiana glutinosa
CAAT-box	CAAT	1037	4	-		Nicotiana glutinosa
CAAT-box	CAAT	1196	4	+		Nicotiana glutinosa
CAAT-box	CAAT	1327	4	+		Nicotiana glutinosa
CAAT-box	CAAT	1415	4	+		Nicotiana glutinosa
CAAT-box	CAAT	1430	4	+		Nicotiana glutinosa
CAAT-box	CAAT	2190	4	-		Nicotiana glutinosa
Unnamed__8	TCCACGTAGA	1240	9	-		Zea mays
CCGTCC motif	CCGTCC	1639	6	+		Nicotiana tabacum
Unnamed__2	AACCTAACCT	2140	9	+		Petroselinum hortense
Unnamed__2	AACCTAACCT	2145	9	+		Petroselinum hortense
Unnamed__10	TCCACGTAGA	1240	9	-		Zea mays
ABRE3a	TACGTG	1242	6	+		Zea mays
Unnamed__14	TCCACGTAGA	1240	9	-		Zea mays
AAGAA-motif	GAAAGAA	597	7	-		Avena sativa
CCGTCC-box	CCGTCC	1639	6	+		Petroselinum hortense
MYB-like sequence	TAACCA	1564	6	-		Arabidopsis thaliana
MYB-like sequence	TAACCA	1591	6	-		Arabidopsis thaliana
STRE	AGGGG	235	5	+		Arabidopsis thaliana
STRE	AGGGG	389	5	-		Arabidopsis thaliana
STRE	AGGGG	694	5	-		Arabidopsis thaliana
STRE	AGGGG	829	5	-		Arabidopsis thaliana
STRE	AGGGG	1167	5	+		Arabidopsis thaliana
STRE	AGGGG	1372	5	+		Arabidopsis thaliana
STRE	AGGGG	1624	5	+		Arabidopsis thaliana
STRE	AGGGG	1960	5	-		Arabidopsis thaliana
STRE	AGGGG	2038	5	-		Arabidopsis thaliana
STRE	AGGGG	2062	5	-		Arabidopsis thaliana
STRE	AGGGG	2098	5	-		Arabidopsis thaliana
Unnamed__4	CTCC	64	4	-		Petroselinum hortense
Unnamed__4	CTCC	68	4	-		Petroselinum hortense
Unnamed__4	CTCC	104	4	-		Petroselinum hortense
Unnamed__4	CTCC	568	4	+		Petroselinum hortense
Unnamed__4	CTCC	592	4	-		Petroselinum hortense
Unnamed__4	CTCC	743	4	+		Petroselinum hortense
Unnamed__4	CTCC	919	4	+		Petroselinum hortense
Unnamed__4	CTCC	1041	4	+		Petroselinum hortense
Unnamed__4	CTCC	1065	4	-		Petroselinum hortense
Unnamed__4	CTCC	1350	4	-		Petroselinum hortense
Unnamed__4	CTCC	1507	4	-		Petroselinum hortense
Unnamed__4	CTCC	1614	4	-		Petroselinum hortense
Unnamed__4	CTCC	1628	4	-		Petroselinum hortense
Unnamed__4	CTCC	1636	4	+		Petroselinum hortense
Unnamed__4	CTCC	1654	4	+		Petroselinum hortense
Unnamed__4	CTCC	1778	4	+		Petroselinum hortense
Unnamed__4	CTCC	1897	4	+		Petroselinum hortense
Unnamed__4	CTCC	1958	4	+		Petroselinum hortense
Unnamed__4	CTCC	2006	4	+		Petroselinum hortense
Unnamed__4	CTCC	2041	4	+		Petroselinum hortense
Unnamed__4	CTCC	2284	4	+		Petroselinum hortense
DRE core	GCCGAC	863	6	-		Arabidopsis thaliana
DRE core	GCCGAC	2056	6	-		Arabidopsis thaliana
DRE core	GCCGAC	2068	6	+		Arabidopsis thaliana
WRE3	CCACCT	248	6	-		Pisum sativum
WRE3	CCACCT	268	6	+		Pisum sativum
WRE3	CCACCT	1873	6	-		Pisum sativum
