## Supplemental Data 9 for "Map based cloning of *CT2* and the pilot functional exploration in abiotic stress"

### Sheet: Sheet1
GENE ONTOLOGY BIOLOGICAL PROCESS
G-Protein Coupled Receptor Signaling Pathway [ISS]
G-Protein Coupled Receptor Signaling Pathway, Coupled To S1P Second Messenger [IMP]
L-Phenylalanine Biosynthetic Process [IMP]
Abscisic Acid-Activated Signaling Pathway [IMP, TAS]
Adenylate Cyclase-Modulating G-Protein Coupled Receptor Signaling Pathway [IBA]
Blue Light Signaling Pathway [IMP]
Cell Death [IMP]
Cellular Response To Abscisic Acid Stimulus [IEP]
Gibberellic Acid Mediated Signaling Pathway [IMP]
Negative Regulation Of Abscisic Acid-Activated Signaling Pathway [IMP]
Positive Regulation Of Abscisic Acid-Activated Signaling Pathway [IMP]
Reactive Oxygen Species Metabolic Process [IMP]
Regulation Of Cell Proliferation [IMP]
Regulation Of Stomatal Movement [IMP, TAS]
Response To Glucose [IGI]
Response To Low Fluence Blue Light Stimulus By Blue Low-Fluence System [IMP]
Seed Germination [IEP, IMP]
Thylakoid Membrane Organization [IMP]
Tyrosine Biosynthetic Process [IMP]
GENE ONTOLOGY MOLECULAR FUNCTION
G-Protein Beta/Gamma-Subunit Complex Binding [IBA]
G-Protein Coupled Receptor Binding [IBA]
GTP Binding [IDA]
GTPase Activity [IDA]
GTPase Binding [IPI]
GTPase Inhibitor Activity [IDA]
Channel Regulator Activity [IMP]
Protein Binding [IPI]
Signal Transducer Activity [IBA, ISS]
GENE ONTOLOGY CELLULAR COMPONENT
Cytoplasm [ISM]
Endoplasmic Reticulum Membrane [IDA]
Extrinsic Component Of Cytoplasmic Side Of Plasma Membrane [IBA]
Heterotrimeric G-Protein Complex [IDA, IPI, TAS]
Plasma Membrane [IDA]
Plasmodesma [IDA]
